# Integrative analysis of genomic and transcriptomic data informs precancer progression in the pancreas

**DOI:** 10.1101/2025.11.03.686234

**Authors:** Kathleen Noller, Jiaying Lai, Daniel Lesperance, Ricky S. Adkins, Ahmed Elhossiny, Paola A. Guerrero, Kimal I. Rajapakshe, Anirban Maitra, Michelle Giglio, Anup Mahurkar, Owen White, Marina Pasca Di Magliano, Michael F. Ochs, Luciane T. Kagohara, Laura D. Wood, Rachel Karchin, Elana J. Fertig

## Abstract

Pancreatic ductal adenocarcinoma (PDAC) arises from heterogeneous precursor lesions, including intraductal papillary mucinous neoplasms (IPMNs), but the features distinguishing indolent from progressive lesions remain unclear. We performed an integrative analysis of transcriptomic, genomic, and microenvironmental profiles of IPMNs to define multi-omic phenotypes. Using transfer learning, we projected IPMN-derived transcriptional programs onto spatial transcriptomic datasets from IPMNs and pancreatic intraepithelial neoplasias (PanINs). We identified two major phenotypes: one associated with cancer-associated fibroblasts and epithelial-to-mesenchymal transition, shared across IPMN, PanIN, and PDAC; and a second, glycolysis-enriched phenotype with a unique somatic mutation profile specific to IPMN. Spatial mapping further revealed grade-specific enrichment of transcriptional programs and distinct interactions with stromal and immune subtypes, underscoring the role of the precancer microenvironment in progression. These findings establish multi-omic phenotypes that unify genetic, transcriptional, and microenvironmental heterogeneity, providing a framework for distinguishing progressive from indolent precancers and a web-based public atlas for future exploration of these data and transcriptional phenotypes.
