## Supplementary Table 2 for "Integrative analysis of genomic and transcriptomic data informs precancer progression in the pancreas"

	Pattern	Mutation	Adjusted P value	CHASMplus Q value	COSMIC Occurrences
23	Pattern_5	AC135068.1_c.383G>A_p.Arg128Gln	5.14229854075521e-48	0.952	NA
28	Pattern_1	ACO2_c.1981G>A_p.Gly661Arg	8.6965002240062e-13	0.952	1
32	Pattern_5	ACO2_c.1981G>A_p.Gly661Arg	0.0141764495335618	0.952	1
61	Pattern_7	ADAM19_c.683G>T_p.Arg228Leu	1.96739028291565e-11	0.952	1
79	Pattern_7	ADAMTS2_c.547C>T_p.Arg183Trp	1.96739028291565e-11	0.952	NA
93	Pattern_3	ADAMTSL1_c.2678C>T_p.Thr893Met	0.0122503748861245	0.952	7
104	Pattern_5	ADCY2_c.605A>G_p.Asn202Ser	3.8655214807741e-08	0.952	1
176	Pattern_5	AGO4_c.2146C>T_p.Arg716Ter	0.000220885106343078	NA	NA
196	Pattern_7	AHCTF1_c.2218T>C_p.Trp740Arg	1.96739028291565e-11	0.952	NA
221	Pattern_5	AKT3_c.1105C>T_p.Leu369Phe	0.000220885106343078	0.952	NA
253	Pattern_1	ANKRD30A_c.284G>A_p.Arg95Lys	8.6965002240062e-13	0.952	NA
257	Pattern_5	ANKRD30A_c.284G>A_p.Arg95Lys	0.0141764495335618	0.952	NA
277	Pattern_7	ARHGAP21_c.157_158insCT_p.Leu53SerfsTer2	1.96739028291565e-11	NA	NA
286	Pattern_7	ARHGAP21_c.159G>T_p.Leu53Phe	1.96739028291565e-11	0.952	NA
295	Pattern_7	ARHGAP21_c.3304del_p.Glu1102LysfsTer30	1.96739028291565e-11	NA	NA
307	Pattern_1	ARHGAP30_c.3020G>A_p.Arg1007His	8.6965002240062e-13	0.952	1
311	Pattern_5	ARHGAP30_c.3020G>A_p.Arg1007His	0.0141764495335618	0.952	1
347	Pattern_5	ARMS2_c.23C>T_p.Pro8Leu	5.14229854075521e-48	0.952	NA
356	Pattern_5	ASMT_c.496G>A_p.Val166Ile	3.8655214807741e-08	0.952	2
383	Pattern_5	ATP2A3_c.898G>A_p.Val300Met	4.70997609862311e-09	0.952	1
401	Pattern_5	ATP4A_c.2999G>A_p.Trp1000Ter	0.000220885106343078	NA	NA
412	Pattern_7	ATP8B1_c.614dup_p.Asn205LysfsTer2	1.77257319372252e-07	NA	2
430	Pattern_7	BCHE_c.1311C>A_p.Phe437Leu	1.77257319372252e-07	0.952	NA
437	Pattern_5	BCLAF1_c.679C>G_p.His227Asp	1.95270003043181e-06	0.952	NA
453	Pattern_3	BIRC6_c.5914del_p.Ser1972LeufsTer13	0.0193558632883007	NA	NA
462	Pattern_3	BIRC6_c.5915C>G_p.Ser1972Cys	0.0193558632883007	0.952	NA
520	Pattern_7	C1orf167_c.1271G>A_p.Arg424His	1.77257319372252e-07	0.952	NA
529	Pattern_7	C1QL3_c.737C>T_p.Thr246Met	1.96739028291565e-11	0.952	1
536	Pattern_5	C2CD3_c.5030T>A_p.Val1677Glu	1.95270003043181e-06	0.952	NA
547	Pattern_7	C4orf50_c.3280C>T_p.Arg1094Cys	1.77257319372252e-07	0.952	NA
664	Pattern_7	CCDC178_c.124G>T_p.Ala42Ser	1.77257319372252e-07	0.952	NA
669	Pattern_3	CCDC28A_c.104C>A_p.Thr35Lys	0.0122503748861245	0.952	NA
682	Pattern_7	CCNI2_c.743A>G_p.Tyr248Cys	1.96739028291565e-11	0.952	NA
689	Pattern_5	CDC42BPB_c.412G>A_p.Ala138Thr	3.8655214807741e-08	0.952	NA
714	Pattern_3	CDH12_c.151C>T_p.Arg51Cys	0.0193558632883007	0.952	1
804	Pattern_3	CFTR_c.2563G>C_p.Val855Leu	0.0193558632883007	0.952	1
853	Pattern_7	CNNM3_c.1862C>A_p.Ser621Ter	3.4551085712821e-10	NA	NA
889	Pattern_7	CNTN4_c.635T>G_p.Leu212Arg	1.77257319372252e-07	0.952	NA
901	Pattern_1	COL16A1_c.4141G>C_p.Glu1381Gln	8.6965002240062e-13	0.952	NA
905	Pattern_5	COL16A1_c.4141G>C_p.Glu1381Gln	0.0141764495335618	0.952	NA
921	Pattern_3	COL4A1_c.2900C>A_p.Ser967Tyr	0.0193558632883007	0.952	NA
932	Pattern_5	COL4A2_c.595G>A_p.Gly199Ser	5.14229854075521e-48	0.952	1
955	Pattern_1	COLEC12_c.706C>T_p.Arg236Ter	8.6965002240062e-13	NA	NA
959	Pattern_5	COLEC12_c.706C>T_p.Arg236Ter	0.0141764495335618	NA	NA
1013	Pattern_5	CSTF1_c.802G>A_p.Val268Ile	0.000220885106343078	0.952	2
1031	Pattern_5	CTAGE6_c.1285_1286delinsGG_p.Gln429Gly	1.95270003043181e-06	NA	2
1042	Pattern_7	CTNNA3_c.1580A>G_p.Asp527Gly	1.77257319372252e-07	0.952	NA
1072	Pattern_1	CTNND1_c.2078C>T_p.Ala693Val	8.6965002240062e-13	0.952	NA
1076	Pattern_5	CTNND1_c.2078C>T_p.Ala693Val	0.0141764495335618	0.952	NA
1083	Pattern_3	CTR9_c.990T>A_p.Tyr330Ter	0.0193558632883007	NA	1
1094	Pattern_5	CYP1A2_c.616G>A_p.Gly206Arg	1.95270003043181e-06	0.952	NA
1112	Pattern_5	CYP4F12_c.562C>T_p.Arg188Cys	4.70997609862311e-09	0.952	NA
1132	Pattern_7	DCHS2_c.5419C>T_p.Pro1807Ser	1.77257319372252e-07	0.952	NA
1157	Pattern_5	DDX56_c.871G>A_p.Glu291Lys	3.8655214807741e-08	0.952	NA
1195	Pattern_7	DHX16_c.800G>A_p.Arg267Gln	1.96739028291565e-11	0.952	NA
1204	Pattern_7	DLG2_c.301G>A_p.Gly101Ser	1.96739028291565e-11	0.952	NA
1211	Pattern_5	DLGAP1_c.2446C>T_p.Arg816Trp	0.000220885106343078	0.952	NA
1274	Pattern_5	DRG1_c.943A>G_p.Arg315Gly	4.70997609862311e-09	0.952	NA
1339	Pattern_7	EML2_c.1463C>T_p.Thr488Met	1.77257319372252e-07	0.952	3
1382	Pattern_5	ERCC3_c.1354C>T_p.Arg452Ter	3.8655214807741e-08	NA	4
1393	Pattern_7	ESPL1_c.3590G>A_p.Arg1197His	3.4551085712821e-10	0.952	NA
1396	Pattern_1	ETV3_c.1076_1077del_p.Val359GlyfsTer28	8.6965002240062e-13	NA	NA
1400	Pattern_5	ETV3_c.1076_1077del_p.Val359GlyfsTer28	0.0141764495335618	NA	NA
1465	Pattern_7	FCHSD2_c.2195T>C_p.Ile732Thr	1.77257319372252e-07	0.952	2
1551	Pattern_3	GMEB1_c.1066C>G_p.His356Asp	0.0122503748861245	0.952	2
1614	Pattern_3	GPR183_c.14T>G_p.Met5Arg	0.0193558632883007	0.952	NA
1632	Pattern_3	GRID1_c.1675G>T_p.Ala559Ser	0.0193558632883007	0.952	NA
1654	Pattern_7	GRINA_c.1103G>A_p.Arg368His	1.96739028291565e-11	0.952	NA
1668	Pattern_3	HCFC2_c.976C>T_p.Arg326Ter	0.0193558632883007	NA	NA
1675	Pattern_1	HCK_c.1424G>A_p.Arg475Gln	8.6965002240062e-13	0.952	1
1679	Pattern_5	HCK_c.1424G>A_p.Arg475Gln	0.0141764495335618	0.952	1
1699	Pattern_7	HGD_c.347T>C_p.Leu116Pro	1.96739028291565e-11	0.952	NA
1753	Pattern_7	HOOK1_c.1455G>T_p.Glu485Asp	3.4551085712821e-10	0.952	NA
1762	Pattern_7	HOXA5_c.110C>T_p.Ser37Leu	0.0419203879329523	0.952	NA
1780	Pattern_7	HSPA6_c.1689G>T_p.Lys563Asn	1.77257319372252e-07	0.952	NA
1789	Pattern_7	HSPA6_c.1783G>C_p.Glu595Gln	1.77257319372252e-07	0.952	NA
1798	Pattern_7	HSPA6_c.1931G>C_p.Ter644SerextTer19	1.77257319372252e-07	NA	1
1803	Pattern_3	HTR3D_c.751T>C_p.Ser251Pro	0.0193558632883007	0.952	NA
1825	Pattern_7	IGDCC4_c.583G>A_p.Gly195Ser	3.4551085712821e-10	0.952	1
1852	Pattern_7	IL2_c.462A>T_p.Ter154CysextTer1	1.77257319372252e-07	NA	NA
1906	Pattern_7	IRF2BP2_c.1499C>G_p.Thr500Ser	3.4551085712821e-10	0.952	NA
1915	Pattern_7	ITPR1_c.7673G>C_p.Gly2558Ala	1.96739028291565e-11	0.952	NA
1933	Pattern_7	JAKMIP3_c.1507C>T_p.Arg503Trp	0.0419203879329523	0.952	1
1949	Pattern_5	KCNH4_c.1564G>A_p.Val522Ile	5.14229854075521e-48	0.952	5
1974	Pattern_3	KIAA1324_c.1778dup_p.Glu594ArgfsTer4	0.0193558632883007	NA	NA
2023	Pattern_7	KLHL10_c.688C>T_p.Arg230Cys	1.77257319372252e-07	0.952	NA
2086	Pattern_7	KPRP_c.1192C>T_p.Arg398Ter	1.77257319372252e-07	NA	NA
2129	Pattern_5	LAMA4_c.3610G>A_p.Gly1204Ser	1.95270003043181e-06	0.952	NA
2138	Pattern_5	LAMC1_c.1597G>A_p.Gly533Ser	0.000220885106343078	0.952	1
2158	Pattern_7	LARGE1_c.958G>A_p.Ala320Thr	3.4551085712821e-10	0.952	1
2210	Pattern_5	LRRC7_c.4198C>T_p.Arg1400Trp	5.14229854075521e-48	0.952	NA
2266	Pattern_7	LTN1_c.3499C>T_p.His1167Tyr	1.96739028291565e-11	0.952	NA
2284	Pattern_7	MALRD1_c.6163C>T_p.Arg2055Ter	1.77257319372252e-07	NA	1
2302	Pattern_7	MAP3K21_c.1403C>A_p.Ala468Glu	1.77257319372252e-07	0.952	NA
2314	Pattern_1	MECOM_c.2813G>A_p.Arg938Gln	8.6965002240062e-13	0.952	10
2318	Pattern_5	MECOM_c.2813G>A_p.Arg938Gln	0.0141764495335618	0.952	10
2370	Pattern_3	MICAL2_c.958G>T_p.Asp320Tyr	0.0122503748861245	0.952	NA
2381	Pattern_5	MINAR1_c.2635C>T_p.Arg879Cys	5.14229854075521e-48	0.952	NA
2388	Pattern_3	MMP8_c.776C>T_p.Ala259Val	0.0122503748861245	0.952	NA
2397	Pattern_3	MOS_c.464C>G_p.Ala155Gly	0.0193558632883007	0.952	NA
2410	Pattern_7	MPIG6B_c.254G>A_p.Arg85His	0.0419203879329523	0.952	4
2415	Pattern_3	MUC12_c.13520C>A_p.Pro4507Gln	0.0122503748861245	0.952	NA
2446	Pattern_7	MUC17_c.4619T>A_p.Val1540Asp	3.4551085712821e-10	0.952	16
2455	Pattern_7	MUC4_c.7247A>C_p.His2416Pro	3.4551085712821e-10	0.952	20
2487	Pattern_3	MYCN_c.131C>T_p.Pro44Leu	0.0379924279055841	0.952	129
2498	Pattern_5	MYH4_c.4339G>A_p.Asp1447Asn	0.000220885106343078	0.952	3
2548	Pattern_1	NBEA_c.6659G>A_p.Arg2220His	8.6965002240062e-13	0.952	1
2552	Pattern_5	NBEA_c.6659G>A_p.Arg2220His	0.0141764495335618	0.952	1
2559	Pattern_3	NCAPD3_c.886A>T_p.Ile296Phe	0.0193558632883007	0.952	NA
2579	Pattern_5	NELL2_c.1324G>A_p.Asp442Asn	0.000220885106343078	0.952	2
2590	Pattern_7	NIPAL4_c.839G>A_p.Arg280His	1.77257319372252e-07	0.952	NA
2606	Pattern_5	NLRP14_c.1123G>A_p.Ala375Thr	1.95270003043181e-06	0.952	1
2631	Pattern_3	NRAS_c.55C>G_p.Leu19Val	0.0193558632883007	0.952	1
2642	Pattern_5	NRDC_c.2362C>T_p.Pro788Ser	3.8655214807741e-08	0.952	NA
2669	Pattern_5	NUTM2F_c.774G>T_p.Trp258Cys	0.000220885106343078	0.952	NA
2687	Pattern_5	OR10G4_c.26_27delinsTG_p.Ala9Val	4.70997609862311e-09	NA	19
2701	Pattern_1	OR2B11_c.142G>A_p.Ala48Thr	8.6965002240062e-13	0.952	5
2705	Pattern_5	OR2B11_c.142G>A_p.Ala48Thr	0.0141764495335618	0.952	5
2743	Pattern_7	OR6M1_c.80T>A_p.Val27Glu	1.96739028291565e-11	0.952	NA
2786	Pattern_5	OXA1L_c.512A>G_p.Asn171Ser	5.14229854075521e-48	0.952	NA
2797	Pattern_7	P2RY13_c.148dup_p.Leu50ProfsTer54	3.4551085712821e-10	NA	NA
2806	Pattern_7	PALM2AKAP2_c.298C>A_p.Gln100Lys	1.77257319372252e-07	0.952	NA
2815	Pattern_7	PAPPA2_c.4642G>A_p.Val1548Met	1.77257319372252e-07	0.952	NA
2833	Pattern_7	PATJ_c.646A>G_p.Ile216Val	3.4551085712821e-10	0.952	NA
2851	Pattern_7	PCDHA4_c.1348G>A_p.Asp450Asn	1.96739028291565e-11	0.952	NA
2876	Pattern_5	PCDHA9_c.2290_2291delinsCC_p.Lys764Pro	4.70997609862311e-09	NA	15
2910	Pattern_3	PDK4_c.537A>G_p.Ile179Met	0.0193558632883007	0.952	NA
2923	Pattern_7	PDYN_c.538C>T_p.Arg180Cys	1.96739028291565e-11	0.952	7
2939	Pattern_5	PDZRN4_c.1261C>T_p.Arg421Ter	0.000220885106343078	NA	1
2948	Pattern_5	PHLDB2_c.587C>T_p.Ser196Leu	4.70997609862311e-09	0.952	2
2966	Pattern_5	PLK5_c.934G>A_p.Val312Ile	5.14229854075521e-48	0.952	NA
2986	Pattern_7	PNMA8B_c.485G>A_p.Arg162Gln	1.96739028291565e-11	0.952	NA
2991	Pattern_3	PNRC1_c.713_714del_p.Asp238ValfsTer5	0.0193558632883007	NA	NA
3020	Pattern_5	POLR1B_c.3314A>G_p.Asp1105Gly	0.000220885106343078	0.952	NA
3065	Pattern_5	PRAMEF19_c.1178G>C_p.Gly393Ala	1.95270003043181e-06	0.952	25
3092	Pattern_5	PRKCB_c.1490C>A_p.Thr497Lys	1.95270003043181e-06	0.952	NA
3121	Pattern_7	PRSS56_c.968C>T_p.Thr323Ile	1.77257319372252e-07	0.952	NA
3128	Pattern_5	PTCD3_c.22C>T_p.Arg8Cys	0.000220885106343078	0.952	5
3146	Pattern_5	RAB3IP_c.557G>A_p.Arg186Gln	0.000220885106343078	0.952	NA
3182	Pattern_5	RAD17_c.1880C>T_p.Pro627Leu	0.000220885106343078	0.952	NA
3207	Pattern_3	RANBP2_c.1462C>G_p.Leu488Val	0.0193558632883007	0.952	NA
3229	Pattern_7	RBM22_c.365_372+9del_p.Glu122AlafsTer5	1.77257319372252e-07	NA	NA
3299	Pattern_5	ROBO2_c.208C>T_p.Arg70Ter	3.8655214807741e-08	NA	8
3310	Pattern_7	ROR2_c.1475T>C_p.Leu492Pro	1.96739028291565e-11	0.952	NA
3376	Pattern_1	SALL1_c.3877C>A_p.Pro1293Thr	8.6965002240062e-13	0.952	NA
3380	Pattern_5	SALL1_c.3877C>A_p.Pro1293Thr	0.0141764495335618	0.952	NA
3445	Pattern_7	SERPINB11_c.319A>C_p.Asn107His	1.77257319372252e-07	0.952	NA
3479	Pattern_5	SGK1_c.1347C>A_p.Phe449Leu	5.14229854075521e-48	0.952	1
3495	Pattern_3	SH3PXD2A_c.3076G>A_p.Ala1026Thr	0.0122503748861245	0.952	NA
3526	Pattern_7	SLC12A1_c.1464G>A_p.Met488Ile	3.4551085712821e-10	0.952	NA
3531	Pattern_3	SLC17A4_c.874T>G_p.Leu292Val	0.0193558632883007	0.952	NA
3598	Pattern_7	SMAD9_c.881G>A_p.Arg294Gln	1.77257319372252e-07	0.952	2
3607	Pattern_7	SMC6_c.2041C>G_p.Gln681Glu	1.77257319372252e-07	0.952	NA
3616	Pattern_7	SMG5_c.1826A>G_p.Asn609Ser	1.77257319372252e-07	0.952	NA
3621	Pattern_3	SNX19_c.152T>A_p.Leu51Gln	0.0122503748861245	0.952	NA
3632	Pattern_5	SOGA1_c.728G>A_p.Arg243Gln	1.95270003043181e-06	0.952	NA
3650	Pattern_5	SPANXB1_c.220C>G_p.Leu74Val	4.70997609862311e-09	0.952	NA
3666	Pattern_3	SPDYC_c.653C>T_p.Pro218Leu	0.0122503748861245	0.952	NA
3704	Pattern_5	SRRM2_c.1352G>A_p.Arg451Gln	5.14229854075521e-48	0.952	1
3711	Pattern_3	SSBP3_c.214G>A_p.Ala72Thr	0.0193558632883007	0.952	NA
3722	Pattern_5	SSRP1_c.700A>T_p.Ile234Phe	5.14229854075521e-48	0.952	NA
3738	Pattern_3	ST18_c.733C>T_p.Pro245Ser	0.0122503748861245	0.952	6
3751	Pattern_7	STEAP1B_c.559T>C_p.Ser187Pro	3.4551085712821e-10	0.952	NA
3769	Pattern_7	SUCNR1_c.305T>A_p.Leu102His	1.77257319372252e-07	0.952	NA
3778	Pattern_7	SUOX_c.920A>G_p.His307Arg	1.77257319372252e-07	0.952	1
3785	Pattern_5	SUPT20H_c.1179G>T_p.Trp393Cys	3.8655214807741e-08	0.952	NA
3794	Pattern_5	SUSD4_c.1111G>A_p.Gly371Ser	5.14229854075521e-48	0.952	NA
3814	Pattern_7	SZT2_c.3827C>T_p.Ser1276Phe	1.96739028291565e-11	0.952	NA
3821	Pattern_5	TAF4_c.3154C>T_p.Arg1052Ter	1.95270003043181e-06	NA	3
3839	Pattern_5	TCP11X2_c.745del_p.Ala249GlnfsTer48	1.95270003043181e-06	NA	NA
3882	Pattern_3	THEG_c.532C>T_p.Leu178Phe	0.0122503748861245	0.952	NA
3938	Pattern_5	TMX3_c.203T>A_p.Leu68His	0.000220885106343078	0.952	NA
3983	Pattern_5	TSHZ3_c.225G>C_p.Glu75Asp	0.000220885106343078	0.952	NA
3988	Pattern_1	TTC23L_c.19C>T_p.Arg7Cys	8.6965002240062e-13	0.952	NA
3992	Pattern_5	TTC23L_c.19C>T_p.Arg7Cys	0.0141764495335618	0.952	NA
4008	Pattern_3	TTN_c.16156A>T_p.Met5386Leu	0.0122503748861245	0.952	NA
4039	Pattern_7	TXNIP_c.899C>A_p.Ser300Ter	3.4551085712821e-10	NA	NA
4053	Pattern_3	ULK4_c.152G>A_p.Arg51His	0.0122503748861245	0.952	NA
4062	Pattern_3	UNC80_c.2094G>T_p.Lys698Asn	0.0122503748861245	0.952	1
4071	Pattern_3	USP1_c.1615G>A_p.Gly539Ser	0.0193558632883007	0.952	NA
4154	Pattern_5	WDPCP_c.916G>A_p.Val306Ile	3.8655214807741e-08	0.952	1
4165	Pattern_7	WDR44_c.73G>C_p.Val25Leu	1.96739028291565e-11	0.952	NA
4190	Pattern_5	XKR8_c.908G>A_p.Trp303Ter	1.95270003043181e-06	NA	NA
4199	Pattern_5	YOD1_c.620A>C_p.Gln207Pro	0.000220885106343078	0.952	NA
4210	Pattern_7	YWHAE_c.660_662del_p.Ile220del	0.0419203879329523	NA	NA
4219	Pattern_7	ZAN_c.1178G>T_p.Gly393Val	1.96739028291565e-11	0.952	NA
4255	Pattern_7	ZNF181_c.502T>G_p.Ser168Ala	1.77257319372252e-07	0.952	NA
4262	Pattern_5	ZNF205_c.385G>A_p.Val129Met	5.14229854075521e-48	0.952	NA
4271	Pattern_5	ZNF222_c.1058A>G_p.Tyr353Cys	0.000220885106343078	0.952	NA
4289	Pattern_5	ZNF33A_c.299C>G_p.Ser100Cys	0.000220885106343078	0.952	1
4300	Pattern_7	ZNF385B_c.972C>G_p.His324Gln	3.4551085712821e-10	0.952	NA
4307	Pattern_5	ZNF467_c.20C>T_p.Ala7Val	5.14229854075521e-48	0.952	1
4359	Pattern_3	ZNF782_c.2093G>A_p.Gly698Glu	0.0122503748861245	0.952	NA
