## Supplementary Table 1 for "Integrative analysis of genomic and transcriptomic data informs precancer progression in the pancreas"

### Sheet: Sheet1
Supplemental Table 1. Number of RNA-seq replicates classified as each transcriptional subtype
	Moffitt			Collisson				Bailey
	Basal-like	Classical	No matched classification	Quasi-mesenchymal	Classical	Exocrine	No matched classification	Squamous	Immunogenic	ADEX	Progenitor	No matched classification
Classification in Semaan et al. (2023)
Number of RNA-seq samples	13	39	148	20	46	78	56	11	32	72	0	85
Percentage of total RNA-seq samples	0.065	0.195	0.74	0.1	0.23	0.39	0.28	0.055	0.16	0.36	0	0.425
Classification in this study
Number of RNA-seq samples	n/a *	n/a	n/a	0	106	42	n/a	0	35	43	70	n/a
Percentage of total RNA-seq samples	n/a	n/a	n/a	0	0.716216	0.283784		0	0.236486	0.290541	0.472973	n/a
	* basal-like probabilities are shown in Fig 2A
