## Supplementary material for "Integrative analysis of genomic and transcriptomic data informs precancer progression in the pancreas": Table 1

### Sheet: Sheet1
Table 1. Dataset information
Dataset name	Data type	GEO or dbGap ID	Organ	Tissue type(s)	Library preparation method(s)	DOI
Semaan et al., 2023	Bulk RNA-seq and whole exome sequencing	phs002225.v3.p1	Pancreas	Normal ductal epithelium (ND), low and high grade IPMN, PDAC	Smart-3Seq, SureSelect XT HT	10.1158/2767-9764.CRC-22-0419
Sans et al., 2023	Spatial transcriptomic	GSE233293	Pancreas	Low and high grade IPMN, IPMN-PDAC	Visium 10X	10.1158/2159-8290.CD-22-1200
Bell et al., 2024	Spatial transcriptomic	GSE254829	Pancreas	Low and high grade IPMN, PDAC	Visium 10X	10.1016/j.cels.2024.07.001
Carpenter et al., 2023	Single-cell transcriptomic	GSE229413	Pancreas	Healthy, nonpathological donor pancreas	10X Genomics	10.1158/2159-8290.CD-23-0013
